# Quantification of microenvironmental metabolites in murine cancers reveals determinants of tumor nutrient availability

**DOI:** 10.1101/492652

**Authors:** Mark R. Sullivan, Laura V. Danai, Caroline A. Lewis, Sze Ham Chan, Dan Y. Gui, Tenzin Kunchok, Emily A. Dennstedt, Matthew G. Vander Heiden, Alexander Muir

## Abstract

Cancer cell metabolism is heavily influenced by microenvironmental factors, including nutrient availability. Therefore, knowledge of microenvironmental nutrient levels is essential to understand tumor metabolism. To measure the extracellular nutrient levels available to tumors, we developed a quantitative metabolomics method to measure the absolute concentrations of >118 metabolites in plasma and tumor interstitial fluid, the extracellular fluid that perfuses tumors. Comparison of nutrient levels in tumor interstitial fluid and plasma revealed that the nutrients available to tumors differ from those present in circulation. Further, by comparing interstitial fluid nutrient levels between autochthonous and transplant models of murine pancreatic and lung adenocarcinoma, we found that tumor type, anatomical location and animal diet affect local nutrient availability. These data provide a comprehensive characterization of the nutrients present in the tumor microenvironment of widely used models of lung and pancreatic cancer and identify factors that influence metabolite levels in tumors.

**Impact Statement:** Nutrient availability is an important tumor microenvironmental factor that impacts cancer cell biology; we developed methods to measure nutrients available in tumors and characterized factors that influence tumor nutrient availability.
