## Supplementary File 1 for "Quantification of microenvironmental metabolites in murine cancers reveals determinants of tumor nutrient availability"

### Sheet: Sheet1
Metabolite name	Pool	Molecular weight	Manufacturer	Part#	Molecular weight of chemical standard	Exact concentration of metabolite in the ~5mM standard solution	HMDB link	Polarity for detection	neg m/z	pos m/z	Retention time (min.)	Quantified by isotope dilution or external standard	If quantified by external standard, internal standard used for normalization	Limit of detection	Notes
Alanine	1	89.09	Sigma	A7469	89.09	4.99733	http://www.hmdb.ca/metabolites/HMDB0000161	pos	88.0404	90.055	9.22	Isotope dilution		300nm
Arginine	1	174.2	Sigma	A6969	210.66	4.99733	http://www.hmdb.ca/metabolites/HMDB0000517	pos		175.119	13.94	Isotope dilution		100nM
Asparagine	1	132.12	Sigma	A7094	150.13	4.99733	http://www.hmdb.ca/metabolites/HMDB0000168	pos	131.046	133.061	9.69	Isotope dilution		100nM
Aspartate	1	133.11	Sigma	A7219	133.11	4.99733	http://www.hmdb.ca/metabolites/HMDB0000191	neg	132.03	134.045	10.41	Isotope dilution		100nM
Carnitine	1	161.199	Sigma	C0283	197.66	4.99733	http://www.hmdb.ca/metabolites/HMDB0000062	pos	160.098	162.113	8.09	External standard	Tyrosine	100nM
Citrulline	1	175.2	Sigma	C7629	175.2	4.99733	http://www.hmdb.ca/metabolites/HMDB0000904	pos	174.088	176.103	10.23	Isotope dilution		100nM
Cystine	1	240.3	Sigma	C7602	240.3	4.99733	http://www.hmdb.ca/metabolites/HMDB0000192	pos	239.017	241.031	10.96	Isotope dilution		1µM
Glutamate	1	147.13	Sigma	G8415	147.13	4.99733	http://www.hmdb.ca/metabolites/HMDB0000148	neg	146.046	148.06	10.29	Isotope dilution		100nM
Glutamine	1	146.14	Sigma	G3126	146.14	4.99733	http://www.hmdb.ca/metabolites/HMDB0000641	pos	145.062	147.076	9.6	Isotope dilution		100nM
Glycine	1	75.066	Sigma	G7126	75.066	4.99733	http://www.hmdb.ca/metabolites/HMDB0000123	pos	74.0248	76.0393	10.53	Isotope dilution		1µM
Histidine	1	155.155	Sigma	53319	155.155	4.99733	http://www.hmdb.ca/metabolites/HMDB0000177	pos	154.062	156.077	9.31	Isotope dilution		100nM
Hydroxyproline	1	131.13	Sigma	H54409	131.13	4.99733	http://www.hmdb.ca/metabolites/HMDB0000725	pos	130.051	132.065	9.32	External standard	Proline	100nM
Isoleucine	1	131.173	Sigma	I7403	131.173	4.99733	http://www.hmdb.ca/metabolites/HMDB0000172	pos	130.087	132.102	6.08	Isotope dilution		100nM
Leucine	1	131.17	Sigma	L8912	131.173	4.99733	http://www.hmdb.ca/metabolites/HMDB0000687	pos	130.087	132.102	5.68	Isotope dilution		300nm
Lysine	1	146.19	Sigma	L8662	182.65	4.99733	http://www.hmdb.ca/metabolites/HMDB0000182	pos	145.098	147.113	13.43	Isotope dilution		300nm
Methionine	1	149.21	Sigma	M5308	149.21	4.99733	http://www.hmdb.ca/metabolites/HMDB0000696	pos	148.044	150.058	6.44	Isotope dilution		100nM
Ornithine	1	132.16	Sigma	75469	168.62	4.99733	http://www.hmdb.ca/metabolites/HMDB0000214	pos	131.083	133.097	12.47	Isotope dilution		100nM
Phenylalanine	1	165.19	Sigma	P5482	165.19	4.99733	http://www.hmdb.ca/metabolites/HMDB0000159	pos	164.072	166.086	4.88	Isotope dilution		100nM
Proline	1	115.13	Sigma	P5607	115.13	4.99733	http://www.hmdb.ca/metabolites/HMDB0000162	pos	114.056	116.071	7.66	Isotope dilution		100nM
Serine	1	105.09	Sigma	S4311	105.09	4.99733	http://www.hmdb.ca/metabolites/HMDB0000187	neg	104.035	106.05	10	Isotope dilution		1µM
Taurine	1	125.15	Sigma	T0625	125.15	4.99733	http://www.hmdb.ca/metabolites/HMDB0000251	neg	124.007	126.022	9.68	Isotope dilution		300nm
Threonine	1	119.119	Sigma	T8441	119.119	4.99733	http://www.hmdb.ca/metabolites/HMDB0000167	pos	118.051	120.066	9.06	Isotope dilution		100nM
Tryptophan	1	204.225	Sigma	T8941	204.225	4.99733	http://www.hmdb.ca/metabolites/HMDB0000929	pos	203.083	205.097	6.5	Isotope dilution		100nM
Tyrosine	1	181.19	Sigma	T8566	181.19	4.99733	http://www.hmdb.ca/metabolites/HMDB0000158	pos	180.067	182.081	7.81	Isotope dilution		100nM
Valine	1	117.151	Sigma	V0513	117.151	4.99733	http://www.hmdb.ca/metabolites/HMDB0000883	pos	116.072	118.086	7.29	Isotope dilution		1µM
Lactate	1	90.09	Sigma	L7022	112.06	4.99733	http://www.hmdb.ca/metabolites/HMDB0000190	neg	89.0244	91.039	5.94	Isotope dilution		100nM
Glucose	1	180.156	Sigma	G7528	180.156	4.99733	http://www.hmdb.ca/metabolites/HMDB0000122	neg	179.056	181.071	9.33	Isotope dilution		300nm
Metabolite name	Pool	Molecular weight	Manufacturer	Part#	Molecular weight of chemical standard	Exact concentration of metabolite in the ~5mM standard solution	HMDB link	Polarity for detection	neg m/z	pos m/z	Retention time (min.)	Quantified by isotope dilution or external standard	If quantified by external standard, internal standard used for normalization	Limit of detection	Notes
2-hydroxybutyric acid	2	104.1	Sigma	220116	126.09	5.03371	http://www.hmdb.ca/metabolites/HMDB0000008	neg	103.04	105.055	4.43	Isotope dilution		100nM
2-aminobutyric acid	2	103.12	Sigma	162663-25G	103.12	4.89745	http://www.hmdb.ca/metabolites/HMDB0000452	neg	102.056	104.107	8.29	External standard	Tyrosine	300nM
AMP	2	347.221	Sigma	A1752	347.22	5.11476	http://www.hmdb.ca/metabolites/HMDB0000045	neg	346.056	348.07	9.61	Isotope dilution		100nM
Argininosuccinate	2	290.273	Sigma	A5707-50MG	334.24	5.49828	http://www.hmdb.ca/metabolites/HMDB0000052	neg	289.115	291.13	11.62	Isotope dilution		100nM
Betaine	2	117.146	Sigma	61962	117.146	5.20182	http://www.hmdb.ca/metabolites/HMDB0000043	pos	116.072	118.086	6.22	External standard	Leucine	100nM
Biotin	2	244.31	Sigma	B4639	244.31	5.00097	http://www.hmdb.ca/metabolites/HMDB0000030	pos	243.081	245.095	4.94	External standard	Phenylalanine	100nM
Carnosine	2	226.232	Sigma	C9625-5G	226.23	5.20584	http://www.hmdb.ca/metabolites/HMDB0000033	pos	225.099	227.114	9.87	External standard	Glutamate	100nM
Choline	2	104.171	Sigma	C7017	139.62	5.26064	http://www.hmdb.ca/metabolites/HMDB0000097	pos	102.092	104.107	9.97	Isotope dilution		100nM
CMP	2	323.197	Sigma	C1006	367.16	4.99978	http://www.hmdb.ca/metabolites/HMDB0000095	pos	322.045	324.059	11.12	External standard	Aspartate	100nM
Creatine	2	131.133	Sigma	C0780-50G	131.133	5.73631	http://www.hmdb.ca/metabolites/HMDB0000064	pos	130.062	132.077	9.18	External standard	Histidine	100nM
Cytidine	2	243.217	Sigma	C4654	243.217	5.01095	http://www.hmdb.ca/metabolites/HMDB0000089	pos	242.078	244.093	6.74	External standard	Tryptophan	100nM
dTMP	2	320.193	Sigma	T7004-100MG	366.17	5.14195	http://www.hmdb.ca/metabolites/HMDB0001227	neg	321.049	323.064	9.1	External standard	Histidine	100nM
Fructose	2	180.16	Sigma	F0127	180.16	5.63734	http://www.hmdb.ca/metabolites/HMDB0000660	neg	179.056	181.071	8.26	External standard	Glucose	1µM
Glucose-1-phosphate	2	260.135	Sigma	G6750	336.32	2.37819	http://www.hmdb.ca/metabolites/HMDB0001586	neg	259.022	261.037	11.11	Isotope dilution		100nM	This is not distinguishable by m/z or retention time from Fructose-6-phosphate
Glutathione	2	307.324	Sigma	G4251	307.324	4.83431	http://www.hmdb.ca/metabolites/HMDB0000125	pos	306.077	308.091	10.14	Isotope dilution		100nM
GMP	2	363.22	Sigma	G8377	407.18	4.79077	http://www.hmdb.ca/metabolites/HMDB0001397	neg	362.051	364.065	11.73	External standard	Lysine	100nM
IMP	2	348.206	Sigma	57510-5G	392.17	4.95476	http://www.hmdb.ca/metabolites/HMDB0000175	pos	347.04	349.054	10.99	External standard	Aspartate	100nM
O-phosphoethanolamine	2	141.063	Sigma	P0503-1G	141.063	6.77246	http://www.hmdb.ca/metabolites/HMDB0000224	neg	140.012	142.026	10.95	External standard	Aspartate	300nM
Pyridoxal	2	167.16	Sigma	P9130-500MG	203.62	5.68688	http://www.hmdb.ca/metabolites/HMDB0001545	pos		168.065	4.03	External standard	Phenylalanine	100nM
Thiamine	2	265.35	Sigma	T4625	337.23	5.39395	http://www.hmdb.ca/metabolites/HMDB0000235	neg	264.06		6.79	External standard	Tryptophan	100nM
trans-Urocanate	2	137.118	Cayman	16228	137.118	4.74708	http://www.hmdb.ca/metabolites/HMDB0062562	pos	137.036	139.05	7.02	External standard	Valine	100nM
UMP	2	324.181	Sigma	U6375-1G	368.15	5.02486	http://www.hmdb.ca/metabolites/HMDB0000288	pos	323.029	325.043	10.67	External standard	Aspartate	100nM
Xanthine	2	152.11	Sigma	X7375-10G	152.11	4.69547	http://www.hmdb.ca/metabolites/HMDB0000292	neg	151.026	153.041	7.47	External standard	Valine	100nM
Metabolite name	Pool	Molecular weight	Manufacturer	Part#	Molecular weight of chemical standard	Exact concentration of metabolite in the ~5mM standard solution	HMDB link	Polarity for detection	neg m/z	pos m/z	Retention time (min.)	Quantified by isotope dilution or external standard	If quantified by external standard, internal standard used for normalization	Limit of detection	Notes
3-hydroxybutyric acid	3	104.105	Sigma	H6501	126.09	6.56064	http://www.hmdb.ca/metabolites/HMDB00357	neg	103.04	105.055	5.51	Isotope dilution		100nM
Acetylalanine	3	131.13	Sigma	A4625-1G	131.13	6.4824	http://www.hmdb.ca/metabolites/HMDB0000766	pos	130.051	132.065	5.21	External standard	Phenylalanine	100nM
Acetylaspartate	3	175.139	Sigma	00920-5G	175.14	6.50161	http://www.hmdb.ca/metabolites/HMDB0000812	pos	174.041	176.055	10.3	External standard	Aspartate	100nM
Acetylcarnitine	3	203.236	Sigma	A6706	239.7	6.32225	http://www.hmdb.ca/metabolites/HMDB0000201	pos	202.108	204.123	5.96	External standard	Leucine	100nM
Acetylglutamine	3	188.183	Sigma	A9125-25G	188.18	6.21709	http://www.hmdb.ca/metabolites/HMDB0006029	pos	187.072	189.087	6.95	External standard	Valine	100nM
ADP	3	427.203	Sigma	A5285	501.32	6.08134	http://www.hmdb.ca/metabolites/HMDB0001341	pos	426.022	428.037	10.44	External standard	Aspartate	300nM
Allantoin	3	158.121	Sigma	05670-25G	158.12	5.76906	http://www.hmdb.ca/metabolites/HMDB0000462	neg	157.037	159.051	8.66	External standard	Threonine	100nM
CDP	3	403.177	Abcam	ab146214-100mg	403.2	6.2286	http://www.hmdb.ca/metabolites/HMDB0001546	pos	402.011	404.026	11.84	External standard	Cystine	300nM
CDP-choline	3	489.332	Alfa	J64161-10g	510.31	6.21968	http://www.hmdb.ca/metabolites/HMDB0001413	pos	488.103	490.117	10.58	External standard	Aspartate	100nM
Coenzyme A	3	767.535	Sigma	C4282	767.53	0.26619	http://www.hmdb.ca/metabolites/HMDB0001423	pos	766.108	768.122	9.49	External standard	Glutamine	3µM
Creatinine	3	113.12	Sigma	C4255-10MG	113.12	6.08392	http://www.hmdb.ca/metabolites/HMDB0000562	pos	112.052	114.066	4.75	Isotope dilution		100nM
gamma-aminobutyric acid	3	103.12	Sigma	A2129-10G	103.12	6.28917	http://www.hmdb.ca/metabolites/HMDB0000112	pos	102.056	104.071	9.86	Isotope dilution		100nM
GDP	3	443.201	Sigma	G7127	443.2	1.86227	http://www.hmdb.ca/metabolites/HMDB0001201	pos	442.017	444.032	12.5	External standard	Ornithine	1µM	Very small linear range of detection.
Glutathione disulfide	3	612.631	Sigma	G4376	612.631	6.16402	http://www.hmdb.ca/metabolites/HMDB0003337	pos	611.145	613.159	12.38	Isotope dilution		100nM
Glycerate	3	106.077	Sigma	367494	286.25	6.12355	http://www.hmdb.ca/metabolites/HMDB0000139	neg	105.019	107.034	7.96	Isotope dilution		100nM
Hypoxanthine	3	136.112	Sigma	H9377	136.112	6.06842	http://www.hmdb.ca/metabolites/HMDB0000157	pos	135.031	137.046	5.52	Isotope dilution		100nM
myo-Inositol	3	180.16	Sigma	I5125	180.16	6.00659	http://www.hmdb.ca/metabolites/HMDB0000211	neg	179.056		11.2	External standard	Cystine	1µM
NAD+	3	663.43	Sigma	N1511	663.43	6.28488	http://www.hmdb.ca/metabolites/HMDB0000902	pos	662.102	664.116	9.66	Isotope dilution		100nM
p-aminobenzoate	3	137.138	Sigma	A9878	137.138	5.96832	http://www.hmdb.ca/metabolites/HMDB0001392	nes	136.04	138.055	6.8	External standard	Tryptophan	100nM
Phosphocholine	3	184.152	Sigma	P0378-5G	329.73	6.65385	http://www.hmdb.ca/metabolites/HMDB0001565	pos	182.059	184.073	10.19	Isotope dilution		100nM
Sorbitol	3	182.17	Sigma	W302902	182.17	5.858	http://www.hmdb.ca/metabolites/HMDB0000247	neg	181.072	183.086	8.6	External standard	Threonine	100nM
UDP	3	404.161	Sigma	94330-100MG	448.12	3.11618	http://www.hmdb.ca/metabolites/HMDB0000295	pos	402.995	405.01	11.54	Isotope dilution		1µM
UDP-glucose	3	566.302	Sigma	U4625-100MG	610.27	4.30509	http://www.hmdb.ca/metabolites/HMDB00286	neg	565.048	567.062		Isotope dilution		100nM
Metabolite name	Pool	Molecular weight	Manufacturer	Part#	Molecular weight of chemical standard	Exact concentration of metabolite in the ~5mM standard solution	HMDB link	Polarity for detection	neg m/z	pos m/z	Retention time (min.)	Quantified by isotope dilution or external standard	If quantified by external standard, internal standard used for normalization	Limit of detection	Notes
Phenylacetylglutamine	4	264.3	Cayman	16724-25mg	264.3	6.81937	http://www.hmdb.ca/metabolites/HMDB0006344	pos	263.104	265.118	3.37	External standard	Phenylalanine	100nM
Acetylglutamate	4	189.166	Sigma	855642	189.166	6.2721	http://www.hmdb.ca/metabolites/HMDB0001138	pos	188.056	190.071	9.94	Isotope dilution		100nM
Acetylglycine	4	117.103	Sigma	A16300-5G	117.103	6.02705	http://www.hmdb.ca/metabolites/HMDB0000532	neg	116.035	118.05	6.36	External standard	Leucine	100nM
Acetylmethionine	4	191.245	Sigma	01310-5G	191.245	5.22107	http://www.hmdb.ca/metabolites/HMDB0011745	pos	190.054	192.069	3.33	External standard	Phenylalanine	100nM
Asymmetric dimethylarginine	4	202.25	Cayman	80230	275.2	5.55851	http://www.hmdb.ca/metabolites/HMDB0001539	pos	201.136	203.151	11.34	External standard	Ornithine	100nM
ATP	4	507.18	Sigma	A2383	551.14	5.17765	http://www.hmdb.ca/metabolites/HMDB0000538	neg	505.988	508.003	11.18	Isotope dilution		1µM
CTP	4	483.156	Sigma	C1506	527.12	4.37908	http://www.hmdb.ca/metabolites/HMDB0000082	neg	481.977	483.992	12.3	External standard	Ornithine	300nM
dATP	4	491.2	Sigma	D6500	535.15	2.93065	http://www.hmdb.ca/metabolites/HMDB0001532	pos	489.994	492.008	10.47	External standard	Aspartate	1µM
dCTP	4	467.2	Sigma	D4635	511.12	1.92013	http://www.hmdb.ca/metabolites/HMDB0000998	neg	465.982	467.997		External standard	Ornithine	1µM
Deoxycytidine	4	227.217	Sigma	D3897	227.217	5.91818	http://www.hmdb.ca/metabolites/HMDB0000014	pos	226.083	228.098	5.42	External standard	Phenylalanine	100nM
Folic acid	4	441.397	Sigma	F8758	441.397	4.45023	http://www.hmdb.ca/metabolites/HMDB0000121	pos	440.132	442.147	12.01	External standard	Ornithine	100nM
GTP	4	523.2	Sigma	G8877	523.18	0.664577	http://www.hmdb.ca/metabolites/HMDB0001273	neg	521.983	523.998	13.1	External standard	Lysine	1µM
Hypotaurine	4	109.147	Sigma	H1384-100MG	109.147	5.14587	http://www.hmdb.ca/metabolites/HMDB0000965	pos	108.013	110.027	9.53	External standard	Glutamine	300nM
Methionine sulfoxide	4	165.21	Sigma	M1126-1G	165.21	4.15515	http://www.hmdb.ca/metabolites/HMDB0002005	pos	164.039	166.053	8.44	Isotope dilution		100nM
Methylthioadenosine	4	297.334	Sigma	D5011-25MG	297.334	5.00481	http://www.hmdb.ca/metabolites/HMDB0001173	neg	296.082	298.096	3.16	Isotope dilution		100nM
Phosphocreatine	4	211.114	Sigma	P7936-1G	255.08	4.74455	http://www.hmdb.ca/metabolites/HMDB0001511	pos	210.029	212.043	10.64	External standard	Aspartate	300nM
Pyridoxine	4	169.18	Sigma	P9755	205.64	6.01891	http://www.hmdb.ca/metabolites/HMDB0000239	pos	168.066	170.081	3.83	External standard	Phenylalanine	100nM
Ribose-5-phosphate	4	230.11	Sigma	83875	310.1	5.91521	http://www.hmdb.ca/metabolites/HMDB0001548	neg	229.012	231.026	11.06	External standard	Aspartate	100nM
SAH	4	384.4	Sigma	A9384-25MG	384.41	4.42773	http://www.hmdb.ca/metabolites/HMDB0000939	pos	383.114	385.129	8.27	Isotope dilution		100nM
Thymidine	4	242.229	Sigma	T9250	242.229	4.66196	http://www.hmdb.ca/metabolites/HMDB0000273	neg	241.083	243.097	3.26	External standard	Phenylalanine	100nM
Trimethyllysine	4	189.279	Sigma	T1660-25MG	224.73	4.35056	http://www.hmdb.ca/metabolites/HMDB0001325	neg	229.012	231.026	11.06	Isotope dilution		100nM
Uridine	4	244.201	Sigma	U3003	244.201	4.77642	http://www.hmdb.ca/metabolites/HMDB0000296	neg	243.062	245.077	5.12	Isotope dilution		100nM
UTP	4	484.141	Sigma	U6625	559.09	5.68473	http://www.hmdb.ca/metabolites/HMDB0000285	neg	482.961	484.975	12.22	Isotope dilution		1µM
Metabolite name	Pool	Molecular weight	Manufacturer	Part#	Molecular weight of chemical standard	Exact concentration of metabolite in the ~5mM standard solution	HMDB link	Polarity for detection	neg m/z	pos m/z	Retention time (min.)	Quantified by isotope dilution or external standard	If quantified by external standard, internal standard used for normalization	Limit of detection	Notes
3-phosphoglycerate	5	186.06	Sigma	P8877	230.02	5.57472	http://www.hmdb.ca/metabolites/HMDB0000807	neg	184.986	187	11.8	External standard	Citrate	100nM
cis-aconitic acid	5	174.108	Sigma	A3412-1G	174.108	5.80174	http://www.hmdb.ca/metabolites/HMDB0000072	neg	173.009	175.024	12.63	Isotope dilution		100nM
Citrate	5	192.124	Mallinckrodt	754	294.1	5.90142	http://www.hmdb.ca/metabolites/HMDB0000094	neg	191.02	193.034	12.73	Isotope dilution		100nM
DHAP	5	170.06	Sigma	51269	180.19	5.5656	http://www.hmdb.ca/metabolites/HMDB0001473	neg	168.99	171.005	10.73	External standard	Aspartate	3µM
Fructose-1,6-bisphosphate	5	340.116	Sigma	F6803	406.06	5.48175	http://www.hmdb.ca/metabolites/HMDB0001058	pos	338.989	341.003	12.46	External standard	Citrate	1µM
Fumarate	5	116.07	Sigma	240745	116.07	5.62062	http://www.hmdb.ca/metabolites/HMDB0000134	neg	116.046	117.018	10.22	External standard	Aspartate	1µM
Glucose-6-phosphate	5	260.135	Sigma	G7879	282.12	5.57512	http://www.hmdb.ca/metabolites/HMDB0001401	neg	259.022	261.037	11.73	Isotope dilution		100nM
Glycerol-3-phosphate	5	172.074	Cayman	20729-100mg	370.4	5.33721	http://www.hmdb.ca/metabolites/HMDB0000126	pos	171.006	173.021	10.47	External standard	Aspartate	100nM
Guanidinoacetate	5	117.107	Sigma	G11608	117.107	5.81898	http://www.hmdb.ca/metabolites/HMDB0000128	pos	116.047	118.061	10.06	External standard	Aspartate	100nM
Kynurenine	5	208.214	Sigma	K8625	208.21	5.50672	http://www.hmdb.ca/metabolites/HMDB0000684	pos	207.077	209.092	5.66	Isotope dilution		100nM
Malate	5	134.087	Sigma	2288	134.087	5.76599	http://www.hmdb.ca/metabolites/HMDB0000744	neg	133.014	135.029	11.24	Isotope dilution		100nM
NADP+	5	744.413	Sigma	N0505	765.39	5.33123	http://www.hmdb.ca/metabolites/HMDB0000217	both	742.068	744.083	11.63	External standard	Aspartate	100nM
Niacinamide	5	122.12	Sigma	72340	122.12	5.77526	http://www.hmdb.ca/metabolites/HMDB0001406	pos	121.041	123.055	3.26	Isotope dilution		100nM
2-oxoglutarate	5	146.11	Sigma	75890-25G	146.11	5.4702	http://www.hmdb.ca/metabolites/HMDB0062781	neg	145.014	147.029	10.92	Isotope dilution		100nM
Phosphoenolpyruvate	5	168.042	Sigma	P3637	267.22	5.92251	http://www.hmdb.ca/metabolites/HMDB0000263	neg	166.975	168.99	12.24	External standard	Ornithine	100nM
Pyruvate	5	88.06	Sigma	P5280	110.04	4.8745	http://www.hmdb.ca/metabolites/HMDB0000243	both	87.0084	89.0233	4.62	Isotope dilution		100nM
Succinate	5	118.09	Sigma	S3674	118.09	5.48603	http://www.hmdb.ca/metabolites/HMDB0000254	neg	117.019	119.034	10.7	Isotope dilution		100nM
Uracil	5	112.087	Sigma	U0750	112.087	5.66239	http://www.hmdb.ca/metabolites/HMDB0000300	neg	111.02	113.035	4.1	External standard	Phenylalanine	100nM
Metabolite name	Pool	Molecular weight	Manufacturer	Part#	Molecular weight of chemical standard	Exact concentration of metabolite in the ~5mM standard solution	HMDB link	Polarity for detection	neg m/z	pos m/z	Retention time (min.)	Quantified by isotope dilution or external standard	If quantified by external standard, internal standard used for normalization	Limit of detection	Notes
3-hydroxyisobutyric acid	6	104.105	Adipogen	CDX-H0085-M250	126.09	6.52081	http://www.hmdb.ca/metabolites/HMDB0000023	neg	103.04	105.055	6.02	External standard	Leucine	100nM
2-hydroxyglutarate	6	148.114	Sigma	H8378	192.1	6.5758	http://www.hmdb.ca/metabolites/HMDB0059655	neg	147.03	149.044	10.7	Isotope dilution		100nM	Cannot resolve L- from R-2HG
Aminoadipate	6	161.156	Sigma	A0637	161.156	6.26147	http://www.hmdb.ca/metabolites/HMDB00510	both	160.061	162.076	10.4	Isotope dilution		100nM
beta-alanine	6	89.093	Sigma	14064	89.093	6.33421	http://www.hmdb.ca/metabolites/HMDB0000056	pos	88.0404	90.055	9.74	External standard	Asparagine	100nM
Carbamoylaspartate	6	176.128	Alfa	A17166-10g	176.128	6.64164	http://www.hmdb.ca/metabolites/HMDB0000828	neg	175.036	177.051	11.8	External standard	Cystine	100nM
Cystathionine	6	222.263	Cayman	16061-50mg	222.263	6.4737	http://www.hmdb.ca/metabolites/HMDB0000099	both	221.06	223.075	11.2	Isotope dilution		100nM
Cysteic acid	6	169.16	Santa Cruz	sc-485621	169.16	5.76637	http://www.hmdb.ca/metabolites/HMDB0002757	neg	167.997	170.012	11.04	External standard	Cystine	300nM
FAD	6	785.55	Sigma	F6625	829.51	2.80689	http://www.hmdb.ca/metabolites/HMDB0001248	neg	784.15	786.164	7.9	External standard	Tyrosine	300nM
Glycerophosphocholine	6	258.231	Sigma	G5291-50MG	257.22	6.68363	http://www.hmdb.ca/metabolites/HMDB0000086	pos	256.096	258.11	9.18	Isotope dilution		100nM
Inosine	6	268.229	Sigma	I4125	268.229	6.28391	http://www.hmdb.ca/metabolites/HMDB0000195	both	267.074	269.088	6.28	External standard	Leucine	100nM
Orotate	6	156.1	Sigma	O2875	194.19	6.37031	http://www.hmdb.ca/metabolites/HMDB0000226	neg	155.01	157.024	6.77	Isotope dilution		100nM
Pantothenate	6	219.23	Sigma	P5155	238.27	6.16428	http://www.hmdb.ca/metabolites/HMDB0000210	both	218.103	220.118	4.83	Isotope dilution		100nM
Phosphoserine	6	185.07	Fluka	79710	185.07	6.72462	http://www.hmdb.ca/metabolites/HMDB0000272	pos	184.002	186.016	11.47	External standard	Cystine	100nM
Riboflavin	6	376.369	Sigma	R9504	376.369	6.48423	http://www.hmdb.ca/metabolites/HMDB0000244	pos	375.131	377.146	3.88	External standard	Phenylalanine	100nM
UDP-GlcNAc	6	607.354	Sigma	U4375	651.32	1.56075	http://www.hmdb.ca/metabolites/HMDB0000290	both	606.074	608.089	10.71	Isotope dilution		100nM
Uric acid	6	168.11	Sigma	U2625-25G	168.11	6.78055	http://www.hmdb.ca/metabolites/HMDB0000289	neg	167.021	169.036	8.61	External standard	Tyrosine	100nM
Metabolite name	Pool	Molecular weight	Manufacturer	Part#	Molecular weight of chemical standard	Exact concentration of metabolite in the ~5mM standard solution	HMDB link	Polarity for detection	neg m/z	pos m/z	Retention time (min.)	Quantified by isotope dilution or external standard	If quantified by external standard, internal standard used for normalization	Limit of detection	Notes
Itaconic acid	7	130.099	Sigma	I29204	130.099	5.08008	http://www.hmdb.ca/metabolites/HMDB0002092	neg	129.019	131.034	10.6	External standard	Asparate	100nM
Homocysteine	7	135.185	TCI	H0159	135.185	4.99276	http://www.hmdb.ca/metabolites/HMDB0000742	pos	134.028	136.043	7.87	External standard	Tyrosine	3µM
2-oxobutyric acid	7	102.089	Sigma	K401	102.09	5.16155	http://www.hmdb.ca/metabolites/HMDB0000005	neg	101.024	103.039	3.61	External standard	Phenylalanine	100nM
2-hydroxybutyric acid	7	104.105	Sigma	220116	126.09	4.89754	http://www.hmdb.ca/metabolites/HMDB0000008	neg	103.04	105.055	4.48	External standard	Phenylalanine	100nM
Ascorbate	7	176.124	Sigma	A7506	198.11	4.83668	http://www.hmdb.ca/metabolites/HMDB0000044	neg	175.025	177.039	9.82	External standard	Asparagine	100nM
Sarcosine	7	89.0932	Sigma	131776-100G	89.09	5.48508	http://www.hmdb.ca/metabolites/HMDB0000271	pos	88.0404	90.055	8.67	External standard	Threonine	100nM
Dimethylglycine	7	103.12	Sigma	D1156-5G	103.12	5.61728	http://www.hmdb.ca/metabolites/HMDB0000092	pos	102.056	104.071	7.21	External standard	Tyrosine	100nM
N6-acetyllysine	7	188.224	Sigma	A4021-1G	188.22	4.88068	http://www.hmdb.ca/metabolites/HMDB0000206	pos	187.109	189.123	7.72	Isotope dilution		100nM
Pipecolate	7	129.157	Sigma	P45850-25G	129.16	5.19602	http://www.hmdb.ca/metabolites/HMDB0000070	pos	128.072	130.086	7.21	Isotope dilution		100nM
Indolelactate	7	205.21	Sigma	I5508-250MG-A	205.21	5.14808	http://www.hmdb.ca/metabolites/HMDB0000671	pos	204.067	206.081	4.26	External standard	Phenylalanine	100nM
Picolinate	7	123.109	Sigma	P42800-5G	123.11	5.3581	http://www.hmdb.ca/metabolites/HMDB0002243	pos	122.024	124.039	4.77	External standard	Phenylalanine	100nM
3-methyl-2-oxobutyrate	7	116.115	Sigma	198994-5G	138.1	5.38627	http://www.hmdb.ca/metabolites/HMDB0000019	neg	115.04	117.055	3.17	Isotope dilution		100nM
3-methyl-2-oxopentanoic acid	7	130.142	Sigma	198978-5G	152.12	4.94018	http://www.hmdb.ca/metabolites/HMDB0000491	neg	129.056	131.07	2.66	Isotope dilution		100nM
Formyl-methionine	7	177.221	Sigma	F3377-250MG	177.22	4.50687	http://www.hmdb.ca/metabolites/HMDB0001015	neg	176.039	178.053	3.61	External standard	Phenylalanine	100nM
2-aminobutyric acid	7	103.12	Sigma	A2536-1G	103.12	4.15729	http://www.hmdb.ca/metabolites/HMDB0000452	pos	102.055	104.071	8.55	External standard	Tyrosine	1µM
Homocitrulline	7	189.212	Santa Cruz	sc-269298-100mg	189.21	5.01698	http://www.hmdb.ca/metabolites/HMDB0000679	pos	188.104	190.119	9.62	External standard	Asparagine	100nM
gamma-glutamyl-alanine	7	217.222	Sigma	483834-500MG	218.21	4.76537	http://www.hmdb.ca/metabolites/HMDB0029142	pos	217.082	219.098	10.05	Isotope dilution		100nM
Mannose	7	180.16	Sigma	M6020-25G	180.16	5.39647	http://www.hmdb.ca/metabolites/HMDB0000169	neg	179.056	181.071	8.65	External standard	Threonine	300nM
Cysteine-glycine (dipeptide)	7	178.21	Sigma	C0166-100MG	178.21	4.9114	http://www.hmdb.ca/metabolites/HMDB0000078	pos	177.034	179.048	7.1	External standard	Tryptophan	3µM
