## Supplementary File 2 for "Quantification of microenvironmental metabolites in murine cancers reveals determinants of tumor nutrient availability"

### Sheet: Sheet1
Polar metabolites	Concentration in defined diet (g/kg)	Concentration in standard mouse chow (g/kg)
L-Alanine	3.5	12
L-Arginine	12.1	14.2
L-Asparagine	6	0
L-Aspartic Acid	3.5	23.1
L-Cystine	3.5	4
L-Glutamic Acid	40	50.8
Glycine	23.3	11.1
L-Histidine	4.5	5.6
L-Isoleucine	8	9
L-Leucine	12	16.4
L-Lysine	18	13.1
L-Methionine	8.2	5.8
L-Phenylalanine	7.5	10
L-Proline	3.5	1.5
L-Serine	3.5	11.3
L-Threonine	8.2	8.2
L-Tryptophan	1.8	2.8
L-Tyrosine	5	6.4
L-Valine	8	10.3
Sucrose	100	10.3
Corn Starch	381.18	312
Maltodextrin	150	0
Glucose	0	1.1
Fructose	0	1.4
Cellulose	50	0
Crude fiber (includes cellulose)	0	40
Non-polar metabolites	Concentration in defined diet (g/kg)	Concentration in standard mouse chow (g/kg)
Whole soybean oil	80	0
Cholesterol	0	0.195
Linoleic acid	0	16.2
Linolenic acid	0	1.8
Arachidonic acid	0	0.2
Omega-3 fatty acids	0	3.6
Saturated fatty acids	0	15.8
Monounsaturated fatty acids	0	16.8
Minerals	Concentration in defined diet (ppm)	Concentration in standard mouse chow (ppm)
Mineral Mix, AIN-93M-MX (94049)	35000	0
Calcium phosphate	8200	0
Calcium	0	1110
Phosphorus	0	1280
Potassium	0	980
Magnesium	0	250
Sulfur	0	310
Sodium	0	230
Chloride	0	400
Fluorine	0	17
Iron	0	380
Zinc	0	120
Manganese	0	100
Copper	0	15
Cobalt	0	0.42
Iodine	0	0.98
Chromium	0	0.01
Selenium	0	0.41
Vitamins	Concentration in defined diet (ppm)	Concentration in standard mouse chow (ppm)
Vitamin Mix, AIN-93-VX (94047)	13000	0
Choline	2500	2000
TBHQ, antioxidant	20	0
Carotene	0	1.2
Vitamin K	0	1.9
Thiamine	0	9.8
Riboflavin	0	14
Niacin	0	60
Pantothenic acid	0	13
Folic acid	0	1.2
Pyridoxine	0	8.3
Biotin	0	0.4
Vitamin B12	0	0.077
Vitamin A	0	18 IU/g
Vitamin D3	0	2.5 IU/g
Vitamin E	0	75 IU/kg
